# Evaluating the added value of sequence models in noncoding RNA assays: a baseline-aware framework

**DOI:** 10.64898/2026.10.22.760090

**Authors:** Rui Guo, Wenhui Shan, Ruoyan Liu, Lei Yang, Dongmei Mu, Hong Wang

## Abstract

Sequence models can improve prediction of non-coding RNA assay read-outs, but their contribution depends on the comparison baseline. We present a baseline-aware framework that estimates model-added-last changes in AUROC for lncRNA labels and cross-validated Spearman correlation for miRNA repression, fixing members and chromosome folds across available sources. In cross-cell CRISPRi (n = 2961), AlphaGenome increased AUROC from 0.6426 to 0.7551; adding K562 accessibility raised baseline AUROC to 0.7282, with augmented AUROC of 0.7534. Corrected-source Cas13 increments ranged from –0.0161 to +0.0130 (n = 871). Post-audit comparisons evaluated sequence composition, broader regularization and TargetScan aggregate identity. With expanded regularization, composition improved four baselines but reduced Cas13 AUROC by 0.0365. After composition adjustment, RNA-FM’s increment was –0.0014 for CRISPRi under the initial grid and +0.000044 for HEK293FT under the expanded grid. Small increments changed sign with regularization. On the same 1227 HeLa members, replacing a seed-family aggregate with an identity-supported mature-miRNA aggregate increased baseline Spearman from 0.4140 to 0.4799. RNA-FM added 0.0170 beyond this baseline, or 0.0014 after composition adjustment. These gene-level aggregates lacked experimental transcript/site alignment. Resampling was descriptive or non-joint, without calibrated confirmation, prespecified practical-size thresholds or verified pretraining overlap. The framework identifies positive model contributions and makes their dependence on baseline content, feature identity and regularization explicit, providing a practical basis for interpreting sequence-model performance.
