## Supplementary_Data_1_Main_Tables for "Evaluating the added value of sequence models in noncoding RNA assays: a baseline-aware framework"

### Sheet: Table1
Member	Model	n	Baseline	Augmented	Increment	Range lower	Range upper	Recorded delta	Formula minus record	Metric	Source ID	Result key	Scope	Selected source file
Cas13	AG	871	0.589823	0.602781	0.012958	-0.0247838	0.0474842	0.012958	1.73472e-18	AUROC	S011	member=e051_lncrna_cas13; task_id=e051_lncrna_cas13__ag; model=AG	R6. Fixed-prediction descriptive range; miRNA one-way envelope. Confirmatory inference not assessed. Differences were calculated from unrounded estimates; subtraction of the displayed values may differ in the final digit because each value is rounded independently.	05_results/claim_sources/fedce38ea015_e072_leaderboard.csv
Cas13	Borzoi	871	0.589823	0.578678	-0.0111454	-0.025821	0.00347204	-0.0111454	-3.46945e-18	AUROC	S011	member=e051_lncrna_cas13; task_id=e051_lncrna_cas13__borzoi; model=Borzoi	R6. Fixed-prediction descriptive range; miRNA one-way envelope. Confirmatory inference not assessed. Differences were calculated from unrounded estimates; subtraction of the displayed values may differ in the final digit because each value is rounded independently.	05_results/claim_sources/fedce38ea015_e072_leaderboard.csv
Cas13	RNA-FM	871	0.589823	0.577832	-0.0119913	-0.0235041	-0.000587797	-0.0119913	-1.73472e-18	AUROC	S011	member=e051_lncrna_cas13; task_id=e051_lncrna_cas13__rnafm; model=RNA-FM	R6. Fixed-prediction descriptive range; miRNA one-way envelope. Confirmatory inference not assessed. Differences were calculated from unrounded estimates; subtraction of the displayed values may differ in the final digit because each value is rounded independently.	05_results/claim_sources/fedce38ea015_e072_leaderboard.csv
Cas13	Enformer	871	0.589823	0.57376	-0.0160628	-0.0293281	-0.00418575	-0.0160628	3.46945e-18	AUROC	S011	member=e051_lncrna_cas13; task_id=e051_lncrna_cas13__enformer; model=Enformer	R6. Fixed-prediction descriptive range; miRNA one-way envelope. Confirmatory inference not assessed. Differences were calculated from unrounded estimates; subtraction of the displayed values may differ in the final digit because each value is rounded independently.	05_results/claim_sources/fedce38ea015_e072_leaderboard.csv
CRISPRi minimal	AG	2961	0.642563	0.755057	0.112495	0.0679809	0.153729	0.112495	2.77556e-17	AUROC	S011	member=e051_lncrna_func; task_id=e051_lncrna_func__ag; model=AG	R6. Fixed-prediction descriptive range; miRNA one-way envelope. Confirmatory inference not assessed. Differences were calculated from unrounded estimates; subtraction of the displayed values may differ in the final digit because each value is rounded independently.	05_results/claim_sources/fedce38ea015_e072_leaderboard.csv
CRISPRi minimal	Borzoi	2961	0.642563	0.737841	0.0952782	0.0628934	0.129254	0.0952782	0	AUROC	S011	member=e051_lncrna_func; task_id=e051_lncrna_func__borzoi; model=Borzoi	R6. Fixed-prediction descriptive range; miRNA one-way envelope. Confirmatory inference not assessed. Differences were calculated from unrounded estimates; subtraction of the displayed values may differ in the final digit because each value is rounded independently.	05_results/claim_sources/fedce38ea015_e072_leaderboard.csv
CRISPRi minimal	Enformer	2961	0.642563	0.725544	0.0829817	0.0503298	0.115251	0.0829817	0	AUROC	S011	member=e051_lncrna_func; task_id=e051_lncrna_func__enformer; model=Enformer	R6. Fixed-prediction descriptive range; miRNA one-way envelope. Confirmatory inference not assessed. Differences were calculated from unrounded estimates; subtraction of the displayed values may differ in the final digit because each value is rounded independently.	05_results/claim_sources/fedce38ea015_e072_leaderboard.csv
CRISPRi minimal	RNA-FM	2961	0.642563	0.687746	0.0451831	0.0136538	0.0780067	0.0451831	6.93889e-18	AUROC	S011	member=e051_lncrna_func; task_id=e051_lncrna_func__rnafm; model=RNA-FM	R6. Fixed-prediction descriptive range; miRNA one-way envelope. Confirmatory inference not assessed. Differences were calculated from unrounded estimates; subtraction of the displayed values may differ in the final digit because each value is rounded independently.	05_results/claim_sources/fedce38ea015_e072_leaderboard.csv
CRISPRi accessibility	AG	2961	0.728229	0.753437	0.0252073	0.00944367	0.0412408	0.0252073	-3.46945e-18	AUROC	S011	member=e051_lncrna_func_acc; task_id=e051_lncrna_func_acc__ag; model=AG	R6. Fixed-prediction descriptive range; miRNA one-way envelope. Confirmatory inference not assessed. Differences were calculated from unrounded estimates; subtraction of the displayed values may differ in the final digit because each value is rounded independently.	05_results/claim_sources/fedce38ea015_e072_leaderboard.csv
CRISPRi accessibility	Borzoi	2961	0.728229	0.752814	0.0245846	0.0101358	0.0382363	0.0245846	3.46945e-18	AUROC	S011	member=e051_lncrna_func_acc; task_id=e051_lncrna_func_acc__borzoi; model=Borzoi	R6. Fixed-prediction descriptive range; miRNA one-way envelope. Confirmatory inference not assessed. Differences were calculated from unrounded estimates; subtraction of the displayed values may differ in the final digit because each value is rounded independently.	05_results/claim_sources/fedce38ea015_e072_leaderboard.csv
CRISPRi accessibility	RNA-FM	2961	0.728229	0.746673	0.0184436	0.00401297	0.0328025	0.0184436	-3.46945e-18	AUROC	S011	member=e051_lncrna_func_acc; task_id=e051_lncrna_func_acc__rnafm; model=RNA-FM	R6. Fixed-prediction descriptive range; miRNA one-way envelope. Confirmatory inference not assessed. Differences were calculated from unrounded estimates; subtraction of the displayed values may differ in the final digit because each value is rounded independently.	05_results/claim_sources/fedce38ea015_e072_leaderboard.csv
CRISPRi accessibility	Enformer	2961	0.728229	0.745355	0.0171259	0.00550296	0.0282375	0.0171259	-3.46945e-18	AUROC	S011	member=e051_lncrna_func_acc; task_id=e051_lncrna_func_acc__enformer; model=Enformer	R6. Fixed-prediction descriptive range; miRNA one-way envelope. Confirmatory inference not assessed. Differences were calculated from unrounded estimates; subtraction of the displayed values may differ in the final digit because each value is rounded independently.	05_results/claim_sources/fedce38ea015_e072_leaderboard.csv
HeLa disruption	AG	2944	0.420075	0.42084	0.000764665	-0.000529429	0.00199783	0.000764665	-5.55112e-17	Spearman	S011	member=e071_mirna_disrupt; task_id=e071_mirna_disrupt__ag; model=AG	R6. Fixed-prediction descriptive range; miRNA one-way envelope. Confirmatory inference not assessed. Differences were calculated from unrounded estimates; subtraction of the displayed values may differ in the final digit because each value is rounded independently.	05_results/claim_sources/fedce38ea015_e072_leaderboard.csv
HeLa expression	AG	2944	0.420075	0.419715	-0.000360189	-0.00126905	0.000391239	-0.000360189	0	Spearman	S011	member=e071_mirna_expr; task_id=e071_mirna_expr__ag; model=AG	R6. Fixed-prediction descriptive range; miRNA one-way envelope. Confirmatory inference not assessed. Differences were calculated from unrounded estimates; subtraction of the displayed values may differ in the final digit because each value is rounded independently.	05_results/claim_sources/fedce38ea015_e072_leaderboard.csv
HEK293FT	RNA-FM	2726	0.342094	0.363464	0.0213699	0.0107135	0.0306354	0.0213699	1.11022e-16	Spearman	S011	member=e071_mirna_hek; task_id=e071_mirna_hek__rnafm; model=RNA-FM	R6. Fixed-prediction descriptive range; miRNA one-way envelope. Confirmatory inference not assessed. Differences were calculated from unrounded estimates; subtraction of the displayed values may differ in the final digit because each value is rounded independently.	05_results/claim_sources/fedce38ea015_e072_leaderboard.csv
HEK293FT disruption	AG	2726	0.342094	0.345449	0.00335524	-0.00132772	0.00762033	0.00335524	4.33681e-19	Spearman	S011	member=e071_mirna_hek_disrupt; task_id=e071_mirna_hek_disrupt__ag; model=AG	R6. Fixed-prediction descriptive range; miRNA one-way envelope. Confirmatory inference not assessed. Differences were calculated from unrounded estimates; subtraction of the displayed values may differ in the final digit because each value is rounded independently.	05_results/claim_sources/fedce38ea015_e072_leaderboard.csv
HEK293FT expression	AG	2726	0.342094	0.34133	-0.00076379	-0.0022363	0.00103162	-0.00076379	0	Spearman	S011	member=e071_mirna_hek_expr; task_id=e071_mirna_hek_expr__ag; model=AG	R6. Fixed-prediction descriptive range; miRNA one-way envelope. Confirmatory inference not assessed. Differences were calculated from unrounded estimates; subtraction of the displayed values may differ in the final digit because each value is rounded independently.	05_results/claim_sources/fedce38ea015_e072_leaderboard.csv
HeLa	RNA-FM	2944	0.420075	0.420272	0.000196178	-0.00118158	0.00145062	0.000196178	-5.55654e-17	Spearman	S011	member=e071_mirna_hela; task_id=e071_mirna_hela__rnafm; model=RNA-FM	R6. Fixed-prediction descriptive range; miRNA one-way envelope. Confirmatory inference not assessed. Differences were calculated from unrounded estimates; subtraction of the displayed values may differ in the final digit because each value is rounded independently.	05_results/claim_sources/fedce38ea015_e072_leaderboard.csv

### Sheet: Table2
Set	n	Background	Baseline rho	AG-disrupt delta	AG-expression delta	RNA-FM delta	Source ID	Result key	Scope	Selected source file
hela_exact	1227	N__none	0.387286	0.000326601	-0.00106443	0.0305909	S059	task_id=hela_exact; background=N__none	R8 fixed alpha 100. Exact identity sets. Source-row gene SUM, no experimental transcript/site crosswalk; terminal-U proxy separate in SI. These fixed-alpha refits differ from the historical fitting protocol in Tables S6a-S6b. Differences were calculated from unrounded estimates; subtraction of the displayed values may differ in the final digit because each value is rounded independently.	05_results/claim_sources/0c4197fbad6e_primary_model_conditional_increment.csv
hela_exact	1227	N__family	0.413995	0.00023248	-0.000907547	0.029939	S059	task_id=hela_exact; background=N__family	R8 fixed alpha 100. Exact identity sets. Source-row gene SUM, no experimental transcript/site crosswalk; terminal-U proxy separate in SI. These fixed-alpha refits differ from the historical fitting protocol in Tables S6a-S6b. Differences were calculated from unrounded estimates; subtraction of the displayed values may differ in the final digit because each value is rounded independently.	05_results/claim_sources/0c4197fbad6e_primary_model_conditional_increment.csv
hela_exact	1227	N__guide	0.479924	5.30076e-06	-0.000457229	0.0170245	S059	task_id=hela_exact; background=N__guide	R8 fixed alpha 100. Exact identity sets. Source-row gene SUM, no experimental transcript/site crosswalk; terminal-U proxy separate in SI. These fixed-alpha refits differ from the historical fitting protocol in Tables S6a-S6b. Differences were calculated from unrounded estimates; subtraction of the displayed values may differ in the final digit because each value is rounded independently.	05_results/claim_sources/0c4197fbad6e_primary_model_conditional_increment.csv
hela_exact	1227	NS__none	0.419949	-0.000507892	0.000797868	0.000663777	S059	task_id=hela_exact; background=NS__none	R8 fixed alpha 100. Exact identity sets. Source-row gene SUM, no experimental transcript/site crosswalk; terminal-U proxy separate in SI. These fixed-alpha refits differ from the historical fitting protocol in Tables S6a-S6b. Differences were calculated from unrounded estimates; subtraction of the displayed values may differ in the final digit because each value is rounded independently.	05_results/claim_sources/0c4197fbad6e_primary_model_conditional_increment.csv
hela_exact	1227	NS__family	0.441749	-0.000374983	0.000881556	0.000262504	S059	task_id=hela_exact; background=NS__family	R8 fixed alpha 100. Exact identity sets. Source-row gene SUM, no experimental transcript/site crosswalk; terminal-U proxy separate in SI. These fixed-alpha refits differ from the historical fitting protocol in Tables S6a-S6b. Differences were calculated from unrounded estimates; subtraction of the displayed values may differ in the final digit because each value is rounded independently.	05_results/claim_sources/0c4197fbad6e_primary_model_conditional_increment.csv
hela_exact	1227	NS__guide	0.484297	-0.000298155	0.00152969	0.00140063	S059	task_id=hela_exact; background=NS__guide	R8 fixed alpha 100. Exact identity sets. Source-row gene SUM, no experimental transcript/site crosswalk; terminal-U proxy separate in SI. These fixed-alpha refits differ from the historical fitting protocol in Tables S6a-S6b. Differences were calculated from unrounded estimates; subtraction of the displayed values may differ in the final digit because each value is rounded independently.	05_results/claim_sources/0c4197fbad6e_primary_model_conditional_increment.csv
hek_exact	645	N__none	0.377662	0.00564552	0.00154437	0.0212087	S059	task_id=hek_exact; background=N__none	R8 fixed alpha 100. Exact identity sets. Source-row gene SUM, no experimental transcript/site crosswalk; terminal-U proxy separate in SI. These fixed-alpha refits differ from the historical fitting protocol in Tables S6a-S6b. Differences were calculated from unrounded estimates; subtraction of the displayed values may differ in the final digit because each value is rounded independently.	05_results/claim_sources/0c4197fbad6e_primary_model_conditional_increment.csv
hek_exact	645	N__family	0.428374	0.00506017	0.00166359	0.010836	S059	task_id=hek_exact; background=N__family	R8 fixed alpha 100. Exact identity sets. Source-row gene SUM, no experimental transcript/site crosswalk; terminal-U proxy separate in SI. These fixed-alpha refits differ from the historical fitting protocol in Tables S6a-S6b. Differences were calculated from unrounded estimates; subtraction of the displayed values may differ in the final digit because each value is rounded independently.	05_results/claim_sources/0c4197fbad6e_primary_model_conditional_increment.csv
hek_exact	645	N__guide	0.435808	0.00455166	0.00250697	0.00760931	S059	task_id=hek_exact; background=N__guide	R8 fixed alpha 100. Exact identity sets. Source-row gene SUM, no experimental transcript/site crosswalk; terminal-U proxy separate in SI. These fixed-alpha refits differ from the historical fitting protocol in Tables S6a-S6b. Differences were calculated from unrounded estimates; subtraction of the displayed values may differ in the final digit because each value is rounded independently.	05_results/claim_sources/0c4197fbad6e_primary_model_conditional_increment.csv
hek_exact	645	NS__none	0.392152	0.00641577	0.00149379	-0.00381002	S059	task_id=hek_exact; background=NS__none	R8 fixed alpha 100. Exact identity sets. Source-row gene SUM, no experimental transcript/site crosswalk; terminal-U proxy separate in SI. These fixed-alpha refits differ from the historical fitting protocol in Tables S6a-S6b. Differences were calculated from unrounded estimates; subtraction of the displayed values may differ in the final digit because each value is rounded independently.	05_results/claim_sources/0c4197fbad6e_primary_model_conditional_increment.csv
hek_exact	645	NS__family	0.438626	0.0054758	0.00218936	-0.00240384	S059	task_id=hek_exact; background=NS__family	R8 fixed alpha 100. Exact identity sets. Source-row gene SUM, no experimental transcript/site crosswalk; terminal-U proxy separate in SI. These fixed-alpha refits differ from the historical fitting protocol in Tables S6a-S6b. Differences were calculated from unrounded estimates; subtraction of the displayed values may differ in the final digit because each value is rounded independently.	05_results/claim_sources/0c4197fbad6e_primary_model_conditional_increment.csv
hek_exact	645	NS__guide	0.446293	0.00514706	0.00240733	-0.00380354	S059	task_id=hek_exact; background=NS__guide	R8 fixed alpha 100. Exact identity sets. Source-row gene SUM, no experimental transcript/site crosswalk; terminal-U proxy separate in SI. These fixed-alpha refits differ from the historical fitting protocol in Tables S6a-S6b. Differences were calculated from unrounded estimates; subtraction of the displayed values may differ in the final digit because each value is rounded independently.	05_results/claim_sources/0c4197fbad6e_primary_model_conditional_increment.csv

### Sheet: Table3
Member	n	Metric	Measured N	N plus sequence S	Sequence increment	Recorded delta	Formula minus record	Source ID	Result key	Scope	Selected source file
CRISPRi minimal	2961	AUROC	0.642563	0.698811	0.0562484	0.0562484	-6.93889e-18	S036	task_id=e051_lncrna_func	Initial R7 alpha grid. New strict-inner preprocessing in both paths. Cas13 decrease retained; R8 expanded grid separately in SI S17.	05_results/claim_sources/401ed60fbaf9_sequence_baseline_summary.csv
CRISPRi accessibility	2961	AUROC	0.728229	0.748725	0.0204954	0.0204954	-3.46945e-18	S036	task_id=e051_lncrna_func_acc	Initial R7 alpha grid. New strict-inner preprocessing in both paths. Cas13 decrease retained; R8 expanded grid separately in SI S17.	05_results/claim_sources/401ed60fbaf9_sequence_baseline_summary.csv
Cas13	871	AUROC	0.589749	0.548133	-0.0416163	-0.0416163	0	S036	task_id=e051_lncrna_cas13	Initial R7 alpha grid. New strict-inner preprocessing in both paths. Cas13 decrease retained; R8 expanded grid separately in SI S17.	05_results/claim_sources/401ed60fbaf9_sequence_baseline_summary.csv
HeLa	2944	Spearman	0.420075	0.441501	0.0214259	0.0214259	5.89806e-17	S036	task_id=e071_mirna_hela	Initial R7 alpha grid. New strict-inner preprocessing in both paths. Cas13 decrease retained; R8 expanded grid separately in SI S17.	05_results/claim_sources/401ed60fbaf9_sequence_baseline_summary.csv
HEK293FT	2726	Spearman	0.342094	0.396023	0.0539297	0.0539297	1.11022e-16	S036	task_id=e071_mirna_hek	Initial R7 alpha grid. New strict-inner preprocessing in both paths. Cas13 decrease retained; R8 expanded grid separately in SI S17.	05_results/claim_sources/401ed60fbaf9_sequence_baseline_summary.csv
